# SorCS2 controls Wnt signaling homeostasis during neurodevelopment by regulating Ror2 activity and trafficking

**DOI:** 10.64898/2026.10.10.758224

**Authors:** Alena Salašová, Lucie Kuncová, Chika Yokota, Kasper Kjær-Sørensen, Anna Catharina Navis, Stella Nolte, Ondřej Bernatík, Enrique M. Toledo, Josef Lavický, Jan Krivanek, Manuel Varas-Godoy, Emma R. Andersson, Claus Oxvig, Vítězslav Bryja, Ernest Arenas, Anders Nykjær

**Affiliations:** Danish Research Institute of Translational Neuroscience DANDRITE, Nordic EMBL Partnership for Molecular Medicine, and Center of Excellence PROMEMO, 8000 Aarhus C, Denmark; Department of Biomedicine, Aarhus University, 8000 Aarhus C, Denmark; Division of Molecular Neurobiology, Department of Medical Biochemistry and Biophysics, Karolinska Institutet, 17177 Stockholm, Sweden; Department of Molecular Biology and Genetics, Aarhus University, 8000 Aarhus, Denmark; Department of Experimental Biology, Faculty of Science, Masaryk University, 62500 Brno, Czech Republic; Department of Histology and Embryology, Faculty of Medicine, Masaryk University, 62500 Brno, Czech Republic; Centro de Biología Celular y Biomedicina (CEBICEM), Facultad de Ciencias, Universidad San Sebastián, 8580702 Santiago, Chile; Centro Ciencia & Vida, Fundación Ciencia & Vida, 8580702 Santiago, Chile; Department of Cell and Molecular Biology, Karolinska Institute, 17177 Stockholm, Sweden; Department of Biosciences and Nutrition, Karolinska Institute, 14183 Huddinge, Sweden

**Keywords:** Wnt/β-catenin signaling, noncanonical Wnt signaling, Ror2, Wnt5a, Wnt1, SorCS2, Tcf4, dopaminergic circuits, Wnt homeostasis, intracellular sorting

## Abstract

Wnt signaling orchestrates key developmental processes, yet mechanisms restricting its spatial and temporal activity remain incompletely understood. Here we identify SorCS2, a VPS10p-domain sorting receptor, as a conserved regulator of Wnt signaling homeostasis. Integrating proteomics, cell biology, embryology, and vertebrate models, we show that SorCS2 interacts with the noncanonical Wnt receptor Ror2 and controls its trafficking, Wnt5a-induced internalization, and lysosomal degradation. In mouse dopaminergic progenitors, SorCS2 deficiency enhances responsiveness to canonical and noncanonical Wnt ligands, increases Ror2 phosphorylation, and amplifies downstream signaling of both Wnt signaling cascades. Loss of SorCS2 further disrupts the ligand-receptor feedback loop, leading to elevated *Ror2, Wnt5a,* and *Wnt1* expression, accelerated proliferation and neurogenesis, and increased expression of *Tcf4,* a gene implicated in neuropsychiatric disorders. Across vertebrate systems, SorCS2-dependent control of Ror2 signaling is required for anterior-posterior axis elongation, convergent extension, somitogenesis, and brain morphogenesis. These findings define a SorCS2-dependent sorting mechanism that fine-tunes morphogen receptor signaling during vertebrate neurodevelopment.
