## Supplementary Table S3 for "SorCS2 controls Wnt signaling homeostasis during neurodevelopment by regulating Ror2 activity and trafficking"

### Sheet: Repeatedly detected proteins
	Order of repeatedly detected hits	Protein accession	Protein description / Gene name (GN)	IP Ror2 vehicle specific (vehicle all - IgG)				IP Ror2_Wnt5a specific (Wnt5a all - IgG)		Detected in total replicates (FMT=0.02)
				Exp1	Exp2	Exp3	Exp5	Exp3	Exp5
	1	AP2A1	AP-2 complex subunit alpha-1 / GN=Ap2a1	1	1	1	1	1	1	6
	2	ATG13	Autophagy-related protein 13 / GN=Atg13	1	1	1	1	1	1	6
	3	BACD3	BTB_POZ domain-containing adapter for CUL3-mediated RhoA degradation protein 3 / GN=Kctd10	1	1	1	1	1	1	6
	4	BINCA	Bcl10-interacting CARD protein	1	1	1	1	1	1	6
	5	CBP	Histone lysine acetyltransferase CREBBP / GN=Crebbp	1	1	1	1	1	1	6
	6	CPSF1	Cleavage and polyadenylation specificity factor subunit 1 / GN=Cpsf1	1	1	1	1	1	1	6
	7	CSDE1	Cold shock domain-containing protein E1 / GN=Csde1	1	1	1	1	1	1	6
	8	DHX15	ATP-dependent RNA helicase DHX15 / GN=Dhx15	1	1	1	1	1	1	6
	9	DHX30	ATP-dependent RNA helicase DHX30 / GN=Dhx30	1	1	1	1	1	1	6
	10	DHX36	ATP-dependent DNA_RNA helicase DHX36 / GN=Dhx36	1	1	1	1	1	1	6
	11	EIF3A	Eukaryotic translation initiation factor 3 subunit A / GN=Eif3a	1	1	1	1	1	1	6
	12	EP300	Histone acetyltransferase p300 / GN=Ep300	1	1	1	1	1	1	6
	13	HDAC1	Histone deacetylase 1 / GN=Hdac1	1	1	1	1	1	1	6
	14	HM20B	SWI_SNF-related matrix-associated actin-dependent regulator of chromatin subfamily E member 1-related / GN=Hmg20b	1	1	1	1	1	1	6
	15	IF4G1	Eukaryotic translation initiation factor 4 gamma 1 / GN=Eif4g1	1	1	1	1	1	1	6
	16	ILF3	Interleukin enhancer-binding factor 3 / GN=Ilf3	1	1	1	1	1	1	6
	17	KCC2D	Calcium_calmodulin-dependent protein kinase type II subunit delta / GN=Camk2d	1	1	1	1	1	1	6
	18	KCC2G	Calcium_calmodulin-dependent protein kinase type II subunit gamma / GN=Camk2g	1	1	1	1	1	1	6
	19	KDM1A	Lysine-specific histone demethylase 1A / GN=Kdm1a	1	1	1	1	1	1	6
	20	NCBP1	Nuclear cap-binding protein subunit 1 / GN=Ncbp1	1	1	1	1	1	1	6
	21	NFKB2	Nuclear factor NF-kappa-B p100 subunit / GN=Nfkb2	1	1	1	1	1	1	6
	22	PF21A	PHD finger protein 21A / GN=Phf21a	1	1	1	1	1	1	6
	23	PP4C	Serine_threonine-protein phosphatase 4 catalytic subunit / GN=Ppp4c	1	1	1	1	1	1	6
	24	RGAP1	Rac GTPase-activating protein 1 / GN=Racgap1	1	1	1	1	1	1	6
	25	ROA0	Heterogeneous nuclear ribonucleoprotein A0 / GN=Hnrnpa0	1	1	1	1	1	1	6
	26	ROA1	Heterogeneous nuclear ribonucleoprotein A1 / GN=Hnrnpa1	1	1	1	1	1	1	6
	27	ROR2	Tyrosine-protein kinase transmembrane receptor ROR2 / GN=Ror2	1	1	1	1	1	1	6
	28	RS5	Small ribosomal subunit protein uS7 / GN=Rps5	1	1	1	1	1	1	6
	29	STAU1	Double-stranded RNA-binding protein Staufen homolog 1 / GN=Stau1	1	1	1	1	1	1	6
	30	YTHD3	YTH domain-containing family protein 3 / GN=Ythdf3	1	1	1	1	1	1	6
	31	AGO1	Protein argonaute-1 / GN=Ago1	0	1	1	1	1	1	5
	32	AGO2	Protein argonaute-2 / GN=Ago2	0	1	1	1	1	1	5
	33	AGO3	Protein argonaute-3 / GN=Ago3	0	1	1	1	1	1	5
	34	ANGL2	Angiopoietin-related protein 2 / GN=Angptl2	0	1	1	1	1	1	5
	35	AP2A2	AP-2 complex subunit alpha-2 / GN=Ap2a2	0	1	1	1	1	1	5
	36	AP2M1	AP-2 complex subunit mu / GN=Ap2m1	0	1	1	1	1	1	5
	37	ASPM	Abnormal spindle-like microcephaly-associated protein homolog / GN=Aspm	1	0	1	1	1	1	5
	38	ATGA1	Autophagy-related protein 101 / GN=Atg101	0	1	1	1	1	1	5
	39	CASC3	Protein CASC3 / GN=Casc3	0	1	1	1	1	1	5
	40	CAV1	Caveolin-1 / GN=Cav1	0	1	1	1	1	1	5
	41	CCPG1	Cell cycle progression protein 1 / GN=Ccpg1	0	1	1	1	1	1	5
	42	CEP55	Centrosomal protein of 55 kDa / GN=Cep55	0	1	1	1	1	1	5
	43	CMC1	COX assembly mitochondrial protein homolog / GN=Cmc1	0	1	1	1	1	1	5
	44	CPSF2	Cleavage and polyadenylation specificity factor subunit 2 / GN=Cpsf2	1	1	1	1	1	0	5
	45	DCAF7	DDB1- and CUL4-associated factor 7 / GN=Dcaf7	0	1	1	1	1	1	5
	46	DDX20	Probable ATP-dependent RNA helicase DDX20 / GN=Ddx20	0	1	1	1	1	1	5
	47	DHRS4	Dehydrogenase_reductase SDR family member 4 / GN=Dhrs4	0	1	1	1	1	1	5
	48	DHX29	ATP-dependent RNA helicase DHX29 / GN=Dhx29	0	1	1	1	1	1	5
	49	DYR1A	Dual specificity tyrosine-phosphorylation-regulated kinase 1A / GN=Dyrk1a	0	1	1	1	1	1	5
	50	EIF3C	Eukaryotic translation initiation factor 3 subunit C / GN=Eif3c	0	1	1	1	1	1	5
	51	EIF3E	Eukaryotic translation initiation factor 3 subunit E / GN=Eif3e	0	1	1	1	1	1	5
	52	EIF3F	Eukaryotic translation initiation factor 3 subunit F / GN=Eif3f	0	1	1	1	1	1	5
	53	EMSY	BRCA2-interacting transcriptional repressor EMSY / GN=Emsy	0	1	1	1	1	1	5
	54	F120C	Constitutive coactivator of PPAR-gamma-like protein 2 / GN=Fam120c	0	1	1	1	1	1	5
	55	FUBP1	Far upstream element-binding protein 1 / GN=Fubp1	0	1	1	1	1	1	5
	56	HDAC2	Histone deacetylase 2 / GN=Hdac2	1	1	1	1	1	0	5
	57	HNRL1	Heterogeneous nuclear ribonucleoprotein U-like protein 1 / GN=Hnrnpul1	0	1	1	1	1	1	5
	58	HNRPD	Heterogeneous nuclear ribonucleoprotein D0 / GN=Hnrnpd	0	1	1	1	1	1	5
	59	IF4A2	Eukaryotic initiation factor 4A-II / GN=Eif4a2	0	1	1	1	1	1	5
	60	IF4G3	Eukaryotic translation initiation factor 4 gamma 3 / GN=Eif4g3	0	1	1	1	1	1	5
	61	ILF2	Interleukin enhancer-binding factor 2 / GN=Ilf2	0	1	1	1	1	1	5
	62	KIF1C	Kinesin-like protein KIF1C / GN=Kif1c	0	1	1	1	1	1	5
	63	KIF2A	Kinesin-like protein KIF2A / GN=Kif2a	1	0	1	1	1	1	5
	64	KIF2C	Kinesin-like protein KIF2C / GN=Kif2c	0	1	1	1	1	1	5
	65	LA	Lupus La protein homolog / GN=Ssb	0	1	1	1	1	1	5
	66	LARP4	La-related protein 4 / GN=Larp4	0	1	1	1	1	1	5
	67	LRCC1	Leucine-rich repeat and coiled-coil domain-containing protein 1 / GN=Lrrcc1	0	1	1	1	1	1	5
	68	LRSM1	E3 ubiquitin-protein ligase LRSAM1 / GN=Lrsam1	0	1	1	1	1	1	5
	69	LS14B	Protein LSM14 homolog B / GN=Lsm14b	0	1	1	1	1	1	5
	70	M2OM	Mitochondrial 2-oxoglutarate_malate carrier protein / GN=Slc25a11	0	1	1	1	1	1	5
	71	MIB1	E3 ubiquitin-protein ligase MIB1 / GN=Mib1	0	1	1	1	1	1	5
	72	MYO1C	Unconventional myosin-Ic / GN=Myo1c	0	1	1	1	1	1	5
	73	NCBP2	Nuclear cap-binding protein subunit 2 / GN=Ncbp2	0	1	1	1	1	1	5
	74	NEDD4	E3 ubiquitin-protein ligase NEDD4 / GN=Nedd4	1	1	1	1	1	0	5
	75	NFAC1	Nuclear factor of activated T-cells, cytoplasmic 1 / GN=Nfatc1	0	1	1	1	1	1	5
	76	OTUD4	OTU domain-containing protein 4 / GN=Otud4	0	1	1	1	1	1	5
	77	PA1B2	Platelet-activating factor acetylhydrolase IB subunit alpha2 / GN=Pafah1b2	0	1	1	1	1	1	5
	78	PCNT	Pericentrin / GN=Pcnt	0	1	1	1	1	1	5
	79	PP4R2	Serine_threonine-protein phosphatase 4 regulatory subunit 2 / GN=Ppp4r2	1	1	1	1	1	0	5
	80	PRC2B	Protein PRRC2B / GN=Prrc2b	0	1	1	1	1	1	5
	81	PTBP1	Polypyrimidine tract-binding protein 1 / GN=Ptbp1	0	1	1	1	1	1	5
	82	PTBP3	Polypyrimidine tract-binding protein 3 / GN=Ptbp3	0	1	1	1	1	1	5
	83	PUM2	Pumilio homolog 2 / GN=Pum2	0	1	1	1	1	1	5
	84	RBCC1	RB1-inducible coiled-coil protein 1 / GN=Rb1cc1	1	1	1	1	0	1	5
	85	RBM25	RNA-binding protein 25 / GN=Rbm25	1	1	1	1	1	0	5
	86	RBMS1	RNA-binding motif, single-stranded-interacting protein 1 / GN=Rbms1	0	1	1	1	1	1	5
	87	RBMS2	RNA-binding motif, single-stranded-interacting protein 2 / GN=Rbms2	1	1	1	1	1	0	5
	88	RCOR3	REST corepressor 3 / GN=Rcor3	0	1	1	1	1	1	5
	89	RFIP5	Rab11 family-interacting protein 5 / GN=Rab11fip5	0	1	1	1	1	1	5
	90	RL14	Large ribosomal subunit protein eL14 / GN=Rpl14	0	1	1	1	1	1	5
	91	RL18A	Large ribosomal subunit protein eL20 / GN=Rpl18a	0	1	1	1	1	1	5
	92	RL19	Large ribosomal subunit protein eL19 / GN=Rpl19	0	1	1	1	1	1	5
	93	RL24	Large ribosomal subunit protein eL24 / GN=Rpl24	0	1	1	1	1	1	5
	94	RL26	Large ribosomal subunit protein uL24 / GN=Rpl26	0	1	1	1	1	1	5
	95	RL27A	Large ribosomal subunit protein uL15 / GN=Rpl27a	0	1	1	1	1	1	5
	96	RL3	Large ribosomal subunit protein uL3 / GN=Rpl3	0	1	1	1	1	1	5
	97	RL7A	Large ribosomal subunit protein eL8 / GN=Rpl7a	0	1	1	1	1	1	5
	98	RL8	Large ribosomal subunit protein uL2 / GN=Rpl8	0	1	1	1	1	1	5
	99	RMXL1	RNA binding motif protein, X-linked-like-1 / GN=Rbmxl1	0	1	1	1	1	1	5
	100	ROA2	Heterogeneous nuclear ribonucleoproteins A2_B1 / GN=Hnrnpa2b1	1	0	1	1	1	1	5
	101	ROAA	Heterogeneous nuclear ribonucleoprotein A_B / GN=Hnrnpab	1	1	1	0	1	1	5
	102	RS17	Small ribosomal subunit protein eS17 / GN=Rps17	0	1	1	1	1	1	5
	103	RS2	Small ribosomal subunit protein uS5 / GN=Rps2	0	1	1	1	1	1	5
	104	RS26	Small ribosomal subunit protein eS26 / GN=Rps26	0	1	1	1	1	1	5
	105	RS28	Small ribosomal subunit protein eS28 / GN=Rps28	0	1	1	1	1	1	5
	106	RS6	Small ribosomal subunit protein eS6 / GN=Rps6	0	1	1	1	1	1	5
	107	RS9	Small ribosomal subunit protein uS4 / GN=Rps9	0	1	1	1	1	1	5
	108	SMCA4	Transcription activator BRG1 / GN=Smarca4	1	1	1	1	1	0	5
	109	SMRC1	SWI_SNF complex subunit SMARCC1 / GN=Smarcc1	0	1	1	1	1	1	5
	110	SMRC2	SWI_SNF complex subunit SMARCC2 / GN=Smarcc2	1	1	1	1	1	0	5
	111	TBB6	Tubulin beta-6 chain / GN=Tubb6	0	1	1	1	1	1	5
	112	TDRD3	Tudor domain-containing protein 3 / GN=Tdrd3	0	1	1	1	1	1	5
	113	TPGS1	Tubulin polyglutamylase complex subunit 1 / GN=Tpgs1	0	1	1	1	1	1	5
	114	TRA2A	Transformer-2 protein homolog alpha / GN=Tra2a	0	1	1	1	1	1	5
	115	TRA2B	Transformer-2 protein homolog beta / GN=Tra2b	0	1	1	1	1	1	5
	116	TROAP	Tastin / GN=Troap	0	1	1	1	1	1	5
	117	ULK1	Serine_threonine-protein kinase ULK1 / GN=Ulk1	0	1	1	1	1	1	5
	118	ULK2	Serine_threonine-protein kinase ULK2 / GN=Ulk2	0	1	1	1	1	1	5
	119	WDR33	pre-mRNA 3' end processing protein WDR33 / GN=Wdr33	1	1	1	1	1	0	5
	120	XRN2	5'-3' exoribonuclease 2 / GN=Xrn2	1	1	1	1	1	0	5
	121	YTHD1	YTH domain-containing family protein 1 / GN=Ythdf1	0	1	1	1	1	1	5
	122	1433E	14-3-3 protein epsilon / GN=Ywhae / GN=PTN000429171	0	1	1	1	1	0	4
	123	ABCF1	ATP-binding cassette sub-family F member 1 / GN=Abcf1	1	1	0	0	1	1	4
	124	ABEC3	DNA dC-dU-editing enzyme APOBEC-3 / GN=Apobec3	0	1	1	1	0	1	4
	125	ACL6A	Actin-like protein 6A / GN=Actl6a	1	1	1	0	1	0	4
	126	AP2B1	AP-2 complex subunit beta / GN=Ap2b1	0	1	1	1	1	0	4
	127	ASCC3	Activating signal cointegrator 1 complex subunit 3 / GN=Ascc3	0	1	1	1	1	0	4
	128	ATPG	ATP synthase subunit gamma, mitochondrial / GN=Atp5f1c	0	0	1	1	1	1	4
	129	AZI1	Centrosomal protein of 131 kDa / GN=Cep131	0	0	1	1	1	1	4
	130	BACD2	BTB_POZ domain-containing adapter for CUL3-mediated RhoA degradation protein 2 / GN=Tnfaip1	1	1	1	0	1	0	4
	131	CCD77	Coiled-coil domain-containing protein 77 / GN=Ccdc77	0	1	1	1	1	0	4
	132	CLIP2	CAP-Gly domain-containing linker protein 2 / GN=Clip2	0	1	1	1	1	0	4
	133	CPSF3	Cleavage and polyadenylation specificity factor subunit 3 / GN=Cpsf3	1	1	1	0	1	0	4
	134	DNJA3	DnaJ homolog subfamily A member 3, mitochondrial / GN=Dnaja3	0	1	1	1	0	1	4
	135	DPM1	Dolichol-phosphate mannosyltransferase subunit 1 / GN=Dpm1	0	1	1	1	1	0	4
	136	DYST	Dystonin / GN=Dst	1	0	1	1	0	1	4
	137	EIF3B	Eukaryotic translation initiation factor 3 subunit B / GN=Eif3b	0	0	1	1	1	1	4
	138	EIF3I	Eukaryotic translation initiation factor 3 subunit I / GN=Eif3i	0	1	1	1	1	0	4
	139	EWS	RNA-binding protein EWS / GN=Ewsr1	0	1	1	0	1	1	4
	140	FAF2	FAS-associated factor 2 / GN=Faf2	1	1	1	0	1	0	4
	141	FBX11	F-box only protein 11 / GN=Fbxo11	0	1	1	1	1	0	4
	142	FIP1	Pre-mRNA 3'-end-processing factor FIP1 / GN=Fip1l1	1	1	1	0	1	0	4
	143	GBLP	Guanine nucleotide-binding protein subunit beta-2-like 1 / GN=Gnb2l1	0	1	1	0	1	1	4
	144	GEMI2	Gem-associated protein 2 / GN=Gemin2	0	1	1	1	0	1	4
	145	GRWD1	Glutamate-rich WD repeat-containing protein 1 / GN=Grwd1	0	0	1	1	1	1	4
	146	HNRH2	Heterogeneous nuclear ribonucleoprotein H2 / GN=Hnrnph2	1	1	0	1	0	1	4
	147	HNRL2	Heterogeneous nuclear ribonucleoprotein U-like protein 2 / GN=Hnrnpul2	0	1	1	1	1	0	4
	148	HNRLL	Heterogeneous nuclear ribonucleoprotein L-like / GN=Hnrnpll	0	0	1	1	1	1	4
	149	HNRPL	Heterogeneous nuclear ribonucleoprotein L / GN=Hnrnpl	1	1	1	0	1	0	4
	150	HS71B	Heat shock 70 kDa protein 1B / GN=Hspa1b	0	0	1	1	1	1	4
	151	IF2B3	Insulin-like growth factor 2 mRNA-binding protein 3 / GN=Igf2bp3	0	1	1	0	1	1	4
	152	IF2G	Eukaryotic translation initiation factor 2 subunit 3, X-linked / GN=Eif2s3x	1	1	1	0	1	0	4
	153	IF4E	Eukaryotic translation initiation factor 4E / GN=Eif4e	0	1	1	1	1	0	4
	154	IQEC1	IQ motif and SEC7 domain-containing protein 1 / GN=Iqsec1	0	1	1	1	1	0	4
	155	KAD1	Adenylate kinase isoenzyme 1 / GN=Ak1	0	1	0	1	1	1	4
	156	KHDR1	KH domain-containing, RNA-binding, signal transduction-associated protein 1 / GN=Khdrbs1	1	1	0	1	0	1	4
	157	KIF1B	Kinesin-like protein KIF1B / GN=Kif1b	0	0	1	1	1	1	4
	158	LMNB1	Lamin-B1 / GN=Lmnb1	1	0	1	0	1	1	4
	159	MATR3	Matrin-3 / GN=Matr3	1	1	0	1	0	1	4
	160	MCM5	DNA replication licensing factor MCM5 / GN=Mcm5	0	1	1	1	1	0	4
	161	MINT	Msx2-interacting protein / GN=Spen	1	1	0	1	0	1	4
	162	MOV10	Putative helicase MOV-10 / GN=Mov10	0	0	1	1	1	1	4
	163	MYL6	Myosin light polypeptide 6 / GN=Myl6	0	1	1	1	1	0	4
	164	OFD1	Centriole and centriolar satellite protein OFD1 / GN=Ofd1	0	1	1	1	1	0	4
	165	P4R3A	Serine_threonine-protein phosphatase 4 regulatory subunit 3A / GN=Ppp4r3a	1	1	1	0	1	0	4
	166	P4R3B	Serine_threonine-protein phosphatase 4 regulatory subunit 3B / GN=Ppp4r3b	1	1	1	0	1	0	4
	167	PCOC1	Procollagen C-endopeptidase enhancer 1 / GN=Pcolce	0	1	1	0	1	1	4
	168	PTN21	Tyrosine-protein phosphatase non-receptor type 21 / GN=Ptpn21	0	1	1	0	1	1	4
	169	RBBP4	Histone-binding protein RBBP4 / GN=Rbbp4	1	1	1	0	1	0	4
	170	RBM8A	RNA-binding protein 8A / GN=Rbm8a	0	1	1	1	1	0	4
	171	RC3H1	Roquin-1 / GN=Rc3h1	0	0	1	1	1	1	4
	172	RC3H2	Roquin-2 / GN=Rc3h2	0	1	1	1	1	0	4
	173	RCOR1	REST corepressor 1 / GN=Rcor1	0	1	1	1	1	0	4
	174	RFOX2	RNA binding protein fox-1 homolog 2 / GN=Rbfox2	0	1	1	1	1	0	4
	175	RFX3	Transcription factor RFX3 / GN=Rfx3	1	1	1	0	1	0	4
	176	RL28	Large ribosomal subunit protein eL28 / GN=Rpl28	0	1	1	1	1	0	4
	177	RL31	Large ribosomal subunit protein eL31 / GN=Rpl31	0	1	0	1	1	1	4
	178	RL36	Large ribosomal subunit protein eL36 / GN=Rpl36	0	1	1	1	1	0	4
	179	RL4	Large ribosomal subunit protein uL4 / GN=Rpl4	0	1	1	0	1	1	4
	180	RL6	Large ribosomal subunit protein eL6 / GN=Rpl6	0	0	1	1	1	1	4
	181	RLA2	Large ribosomal subunit protein P2 / GN=Rplp2	0	1	1	0	1	1	4
	182	ROR1	Inactive tyrosine-protein kinase transmembrane receptor ROR1 / GN=Ror1	0	1	1	1	0	1	4
	183	RS15	Small ribosomal subunit protein uS19 / GN=Rps15	0	1	0	1	1	1	4
	184	RS20	Small ribosomal subunit protein uS10 / GN=Rps20	1	1	1	0	1	0	4
	185	RSMN	Small nuclear ribonucleoprotein-associated protein N / GN=Snrpn	0	1	1	1	1	0	4
	186	SAMD1	Sterile alpha motif domain-containing protein 1 / GN=Samd1	0	1	1	0	1	1	4
	187	SGPL1	Sphingosine-1-phosphate lyase 1 / GN=Sgpl1	0	1	1	1	1	0	4
	188	SMAG1	Protein Smaug homolog 1 / GN=Samd4a	0	1	1	0	1	1	4
	189	SMD3	Small nuclear ribonucleoprotein Sm D3 / GN=Snrpd3	0	1	1	1	1	0	4
	190	SORC2	VPS10 domain-containing receptor SorCS2 / GN=Sorcs2	1	1	0	1	0	1	4
	191	SPICE	Spindle and centriole-associated protein 1 / GN=Spice1	0	0	1	1	1	1	4
	192	SPTA1	Spectrin alpha chain, erythrocytic 1 / GN=Spta1	0	1	0	1	1	1	4
	193	SRSF3	Serine_arginine-rich splicing factor 3 / GN=Srsf3	0	1	1	0	1	1	4
	194	SRSF7	Serine_arginine-rich splicing factor 7 / GN=Srsf7	0	1	0	1	1	1	4
	195	STAU2	Double-stranded RNA-binding protein Staufen homolog 2 / GN=Stau2	0	1	1	0	1	1	4
	196	STRAP	Serine-threonine kinase receptor-associated protein / GN=Strap	0	1	1	1	1	0	4
	197	SYFA	Phenylalanine--tRNA ligase alpha subunit / GN=Farsa	1	1	1	0	1	0	4
	198	TCPA	T-complex protein 1 subunit alpha / GN=Tcp1	1	0	1	0	1	1	4
	199	TITIN	Titin / GN=Ttn	0	1	1	1	0	1	4
	200	TMM43	Transmembrane protein 43 / GN=Tmem43	1	1	1	0	1	0	4
	201	TNR6B	Trinucleotide repeat-containing gene 6B protein / GN=Tnrc6b	0	1	1	1	1	0	4
	202	TOP3B	DNA topoisomerase 3-beta-1 / GN=Top3b	0	0	1	1	1	1	4
	203	TRI56	E3 ubiquitin-protein ligase TRIM56 / GN=Trim56	0	0	1	1	1	1	4
	204	UBP10	Ubiquitin carboxyl-terminal hydrolase 10 / GN=Usp10	1	1	0	1	0	1	4
	205	UBP2L	Ubiquitin-associated protein 2-like / GN=Ubap2l	1	1	0	1	0	1	4
	206	WDR90	WD repeat-containing protein 90 / GN=Wdr90	0	1	1	1	1	0	4
	207	ZNF24	Zinc finger protein 24 / GN=Znf24	1	1	1	0	1	0	4
	208	1433G	14-3-3 protein gamma / GN=Ywhag	0	1	1	0	1	0	3
	209	AKAP8	A-kinase anchor protein 8 / GN=Akap8	0	1	1	0	1	0	3
	210	ALMS1	Centrosome-associated protein ALMS1 / GN=Alms1	0	0	0	1	1	1	3
	211	ATX2	Ataxin-2 / GN=Atxn2	1	1	0	0	0	1	3
	212	BAF	Barrier-to-autointegration factor / GN=Banf1	0	0	1	1	1	0	3
	213	BTBD9	BTB_POZ domain-containing protein 9 / GN=Btbd9	0	1	1	0	1	0	3
	214	CALU	Calumenin / GN=Calu	0	0	1	1	1	0	3
	215	CAV2	Caveolin-2 / GN=Cav2	0	1	0	0	1	1	3
	216	CBR4	3-oxoacyl-[acyl-carrier-protein] reductase / GN=Cbr4	0	1	1	0	1	0	3
	217	CCD61	Centrosomal protein CCDC61 / GN=Ccdc61	0	1	1	0	1	0	3
	218	CDK1	Cyclin-dependent kinase 1 / GN=Cdk1	0	0	1	1	0	1	3
	219	CHCH3	Coiled-coil-helix-coiled-coil-helix domain-containing protein 3 / GN=Chchd3	0	1	1	0	1	0	3
	220	CK5P2	CDK5 regulatory subunit-associated protein 2 / GN=Cdk5rap2	0	1	0	1	0	1	3
	221	CKAP4	Cytoskeleton-associated protein 4 / GN=Ckap4	1	0	0	1	0	1	3
	222	CN166	UPF0568 protein C14orf166 homolog	0	1	0	1	0	1	3
	223	CNNM4	Metal transporter CNNM4 / GN=Cnnm4	0	1	1	0	1	0	3
	224	CPEB4	Cytoplasmic polyadenylation element-binding protein 4 / GN=Cpeb4	0	1	1	0	1	0	3
	225	CPSF5	Cleavage and polyadenylation specificity factor subunit 5 / GN=Nudt21	0	0	1	1	1	0	3
	226	CPSF6	Cleavage and polyadenylation specificity factor subunit 6 / GN=Cpsf6	0	0	1	0	1	1	3
	227	DDX21	Nucleolar RNA helicase 2 / GN=Ddx21	1	0	1	0	1	0	3
	228	DESP	Desmoplakin / GN=Dsp	1	1	1	0	0	0	3
	229	DIAP3	Protein diaphanous homolog 3 / GN=Diaph3	0	1	1	0	1	0	3
	230	DIC	Mitochondrial dicarboxylate carrier / GN=Slc25a10	0	1	1	0	1	0	3
	231	DNJB6	DnaJ homolog subfamily B member 6 / GN=Dnajb6	1	1	0	1	0	0	3
	232	DNLI3	DNA ligase 3 / GN=Lig3	1	0	1	0	1	0	3
	233	DYN2	Dynamin-2 / GN=Dnm2 / GN=PTN000170186 / GN=orthologs	1	1	0	0	0	1	3
	234	ECHB	Trifunctional enzyme subunit beta, mitochondrial / GN=Hadhb	0	0	0	1	1	1	3
	235	EIF3D	Eukaryotic translation initiation factor 3 subunit D / GN=Eif3d	0	1	1	0	1	0	3
	236	EIF3G	Eukaryotic translation initiation factor 3 subunit G / GN=Eif3g	0	1	1	0	1	0	3
	237	EIF3K	Eukaryotic translation initiation factor 3 subunit K / GN=Eif3k	0	1	1	0	1	0	3
	238	EIF3L	Eukaryotic translation initiation factor 3 subunit L / GN=Eif3l	0	1	0	1	0	1	3
	239	EVPL	Envoplakin / GN=Evpl	1	1	0	0	1	0	3
	240	EXD1	piRNA biogenesis protein EXD1 / GN=Exd1	0	0	1	0	1	1	3
	241	F167B	Protein FAM167B / GN=Fam167b	0	0	1	1	0	1	3
	242	FA83H	Protein FAM83H / GN=Fam83h	0	1	0	1	0	1	3
	243	FA98A	Protein FAM98A / GN=Fam98a	0	1	0	1	0	1	3
	244	FACR1	Fatty acyl-CoA reductase 1 / GN=Far1	0	1	1	0	1	0	3
	245	FARP1	FERM, ARHGEF and pleckstrin domain-containing protein 1 / GN=Farp1	0	1	0	1	0	1	3
	246	GEMI6	Gem-associated protein 6 / GN=Gemin6	0	1	1	0	1	0	3
	247	GEMI8	Gem-associated protein 8 / GN=Gemin8	0	1	1	0	1	0	3
	248	H11	Histone H1.1 / GN=H1-1	0	0	0	1	1	1	3
	249	HNRDL	Heterogeneous nuclear ribonucleoprotein D-like / GN=Hnrnpdl	0	0	1	1	0	1	3
	250	HNRPQ	Heterogeneous nuclear ribonucleoprotein Q / GN=Syncrip	1	0	0	1	0	1	3
	251	HNRPU	Heterogeneous nuclear ribonucleoprotein U / GN=Hnrnpu	0	1	0	1	0	1	3
	252	HS71A	Heat shock 70 kDa protein 1A / GN=Hspa1a	0	0	1	0	1	1	3
	253	HS90B	Heat shock protein HSP 90-beta / GN=Hsp90ab1	1	0	0	1	0	1	3
	254	IF2B2	Insulin-like growth factor 2 mRNA-binding protein 2 / GN=Igf2bp2	1	0	0	1	0	1	3
	255	IF4A1	Eukaryotic initiation factor 4A-I / GN=Eif4a1	0	0	1	0	1	1	3
	256	IF4G2	Eukaryotic translation initiation factor 4 gamma 2 / GN=Eif4g2	0	1	1	0	1	0	3
	257	K0753	Uncharacterized protein KIAA0753 / GN=Kiaa0753	0	1	1	0	1	0	3
	258	K1328	Protein hinderin / GN=Kiaa1328	0	1	1	0	1	0	3
	259	K1C13	Keratin, type I cytoskeletal 13 / GN=Krt13	0	0	1	1	1	0	3
	260	K1C16	Keratin, type I cytoskeletal 16 / GN=Krt16	0	0	1	0	1	1	3
	261	K1C17	Keratin, type I cytoskeletal 17 / GN=Krt17	1	0	0	1	0	1	3
	262	KAP2	cAMP-dependent protein kinase type II-alpha regulatory subunit / GN=Prkar2a	0	1	1	0	1	0	3
	263	KAP3	cAMP-dependent protein kinase type II-beta regulatory subunit / GN=Prkar2b	0	1	1	0	1	0	3
	264	KEAP1	Kelch-like ECH-associated protein 1 / GN=Keap1	0	1	0	1	0	1	3
	265	KIF2B	Kinesin-like protein KIF2B / GN=Kif2b	0	1	0	1	0	1	3
	266	KIFC3	Kinesin-like protein KIFC3 / GN=Kifc3	0	1	1	0	1	0	3
	267	KPCI	Protein kinase C iota type / GN=Prkci	0	1	1	0	1	0	3
	268	LARP1	La-related protein 1 / GN=Larp1	1	0	0	1	0	1	3
	269	LMBL3	Lethal(3)malignant brain tumor-like protein 3 / GN=L3mbtl3	0	1	1	0	1	0	3
	270	LRC49	Leucine-rich repeat-containing protein 49 / GN=Lrrc49	0	0	1	1	1	0	3
	271	LS14A	Protein LSM14 homolog A / GN=Lsm14a	0	1	0	1	0	1	3
	272	LSM12	Protein LSM12 / GN=Lsm12	0	1	0	1	0	1	3
	273	LYOX	Protein-lysine 6-oxidase / GN=Lox	0	1	1	0	1	0	3
	274	MPCP	Myosin phosphatase Rho-interacting protein / GN=Mprip	1	0	0	1	0	1	3
	275	MPRIP	DNA mismatch repair protein Msh2 / GN=Msh2	1	0	0	1	0	1	3
	276	MSH2	Myotubularin-related protein 3 / GN=Mtmr3	0	1	1	0	1	0	3
	277	MTMR3	Myotubularin-related protein 9 / GN=Mtmr9	0	1	1	1	0	0	3
	278	MTX2	Metaxin-2 / GN=Mtx2	0	1	1	0	1	0	3
	279	MYEF2	Myelin expression factor 2 / GN=Myef2	0	1	1	0	1	0	3
	280	MYO1B	Unconventional myosin-Ib / GN=Myo1b	0	1	1	0	1	0	3
	281	NB5R3	NADH-cytochrome b5 reductase 3 / GN=Cyb5r3	0	0	1	1	1	0	3
	282	NCOA3	Nuclear receptor coactivator 3 / GN=Ncoa3	0	1	1	0	1	0	3
	283	NPL4	Nuclear protein localization protein 4 homolog / GN=Nploc4	0	1	1	0	1	0	3
	284	PAR12	Protein mono-ADP-ribosyltransferase PARP12 / GN=Parp12	0	1	1	0	1	0	3
	285	PDE4D	cAMP-specific 3',5'-cyclic phosphodiesterase 4D / GN=Pde4d	0	1	1	0	1	0	3
	286	PEPL	Periplakin / GN=Ppl	1	0	0	1	0	1	3
	287	PERI	Peripherin / GN=Prph	0	1	1	0	1	0	3
	288	PGAM5	Serine_threonine-protein phosphatase PGAM5, mitochondrial / GN=Pgam5	1	0	1	0	1	0	3
	289	PK3CB	Phosphatidylinositol 4,5-bisphosphate 3-kinase catalytic subunit beta isoform / GN=Pik3cb	1	0	0	1	0	1	3
	290	PLD5	Inactive phospholipase D5 / GN=Pld5	0	1	1	0	1	0	3
	291	PPIA	Peptidyl-prolyl cis-trans isomerase A / GN=Ppia	0	1	1	0	1	0	3
	292	PRKRA	Interferon-inducible double-stranded RNA-dependent protein kinase activator A / GN=Prkra	0	1	1	0	0	1	3
	293	R3HD2	R3H domain-containing protein 2 / GN=R3hdm2	0	1	1	0	1	0	3
	294	RBM14	RNA-binding protein 14 / GN=Rbm14	0	1	0	1	0	1	3
	295	RBMX	RNA-binding motif protein, X chromosome / GN=Rbmx	0	0	0	1	1	1	3
	296	RL10	Large ribosomal subunit protein uL16 / GN=Rpl10	0	1	0	1	0	1	3
	297	RL15	Large ribosomal subunit protein eL15 / GN=Rpl15	0	0	1	1	1	0	3
	298	RL21	Large ribosomal subunit protein eL21 / GN=Rpl21	0	1	1	0	1	0	3
	299	RL22L	Large ribosomal subunit protein eL22-like 1 / GN=Rpl22l1	0	1	1	0	1	0	3
	300	RL34	Large ribosomal subunit protein eL34 / GN=Rpl34	0	1	1	1	0	0	3
	301	RL36A	Large ribosomal subunit protein eL42 / GN=Rpl36a	0	1	1	0	1	0	3
	302	RL37A	Large ribosomal subunit protein eL43 / GN=Rpl37a	0	1	1	0	1	0	3
	303	RL5	Large ribosomal subunit protein uL18 / GN=Rpl5	0	1	1	1	0	0	3
	304	RL7	Large ribosomal subunit protein uL30 / GN=Rpl7	0	1	1	0	1	0	3
	305	RM14	Large ribosomal subunit protein uL14m / GN=Mrpl14	0	1	1	0	1	0	3
	306	RS11	Small ribosomal subunit protein uS17 / GN=Rps11	1	0	1	0	1	0	3
	307	RS21	Small ribosomal subunit protein eS21 / GN=Rps21	0	1	0	0	1	1	3
	308	RS29	Small ribosomal subunit protein uS14 / GN=Rps29	0	1	0	1	1	0	3
	309	RS30	Ubiquitin-like FUBI-ribosomal protein eS30 fusion protein / GN=Fau	0	1	0	1	1	0	3
	310	RS7	Small ribosomal subunit protein eS7 / GN=Rps7	0	1	0	1	0	1	3
	311	RSMB	Small nuclear ribonucleoprotein-associated protein B / GN=Snrpb	0	1	1	0	1	0	3
	312	RUVB1	RuvB-like 1 / GN=Ruvbl1	1	1	0	0	1	0	3
	313	RUXE	Small nuclear ribonucleoprotein E / GN=Snrpe	0	1	1	0	1	0	3
	314	RUXG	Small nuclear ribonucleoprotein G / GN=Snrpg	0	1	1	0	1	0	3
	315	SAM50	Sorting and assembly machinery component 50 homolog / GN=Samm50	0	1	1	0	1	0	3
	316	SART3	Squamous cell carcinoma antigen recognized by T-cells 3 / GN=Sart3	0	1	1	0	1	0	3
	317	SKP1	S-phase kinase-associated protein 1 / GN=Skp1	0	1	1	0	1	0	3
	318	SMCE1	SWI_SNF-related matrix-associated actin-dependent regulator of chromatin subfamily E member 1 / GN=Smarce1	0	1	1	0	1	0	3
	319	SMD1	Small nuclear ribonucleoprotein Sm D1 / GN=Snrpd1	0	1	1	0	1	0	3
	320	SMRCD	SWI_SNF-related matrix-associated actin-dependent regulator of chromatin subfamily A containing DEAD_H box 1 / GN=Smarcad1	0	1	1	0	1	0	3
	321	SNRPA	U1 small nuclear ribonucleoprotein A / GN=Snrpa	0	1	0	1	1	0	3
	322	SPAT5	Spermatogenesis-associated protein 5 / GN=Spata5	0	0	1	1	1	0	3
	323	SRBD1	S1 RNA-binding domain-containing protein 1 / GN=Srbd1	0	1	0	1	1	0	3
	324	TADBP	TAR DNA-binding protein 43 / GN=Tardbp	1	0	0	1	0	1	3
	325	TBB2B	Tubulin beta-2B chain / GN=Tubb2b	0	1	0	1	0	1	3
	326	TBB3	Tubulin beta-3 chain / GN=Tubb3	1	0	1	0	1	0	3
	327	TCPD	T-complex protein 1 subunit delta / GN=Cct4	0	0	1	1	1	0	3
	328	TERA	Transitional endoplasmic reticulum ATPase / GN=Vcp	1	0	0	1	0	1	3
	329	TIMP3	Metalloproteinase inhibitor 3 / GN=Timp3	0	1	1	0	1	0	3
	330	TNR6A	Trinucleotide repeat-containing gene 6A protein / GN=Tnrc6a	0	1	1	0	1	0	3
	331	TOB1	Protein Tob1 / GN=Tob1	1	0	1	0	1	0	3
	332	TR150	Thyroid hormone receptor-associated protein 3 / GN=Thrap3	0	1	1	0	1	0	3
	333	TRAP1	Heat shock protein 75 kDa, mitochondrial / GN=Trap1	0	1	1	1	0	0	3
	334	TRIPC	E3 ubiquitin-protein ligase TRIP12 / GN=Trip12	1	1	0	1	0	0	3
	335	VIGLN	Vigilin / GN=Hdlbp	0	1	0	0	1	1	3
	336	YBOX1	Y-box-binding protein 1 / GN=Ybx1	0	1	0	1	0	1	3
	337	ZBED3	Zinc finger BED domain-containing protein 3 / GN=Zbed3	1	1	1	0	0	0	3
	338	ZC21A	Zinc finger C2HC domain-containing protein 1A / GN=Zc2hc1a	1	1	0	1	0	0	3
	339	ZCH24	Zinc finger CCHC domain-containing protein 24 / GN=Zcchc24	0	1	1	1	0	0	3
	340	1433T	14-3-3 protein theta / GN=Ywhaq	0	0	1	0	0	1	2
	341	1433Z	14-3-3 protein zeta_delta / GN=Ywhaz	0	0	1	0	1	0	2
	342	ABCAD	ATP-binding cassette sub-family A member 13 / GN=Abca13	0	1	0	1	0	0	2
	343	ABHGB	Protein ABHD16B / GN=Abhd16b	0	0	0	1	0	1	2
	344	ACTN1	Alpha-actinin-1 / GN=Actn1	0	0	0	1	0	1	2
	345	ACTN4	Alpha-actinin-4 / GN=Actn4	0	0	1	0	0	1	2
	346	AGO4	Protein argonaute-4 / GN=Ago4	0	0	0	0	1	1	2
	347	ANM5	Protein arginine N-methyltransferase 5 / GN=Prmt5	0	0	0	0	1	1	2
	348	AP2S1	AP-2 complex subunit sigma / GN=Ap2s1	0	1	0	0	0	1	2
	349	AQP5	Aquaporin-5 / GN=Aqp5	0	0	1	0	1	0	2
	350	ARHG2	Rho guanine nucleotide exchange factor 2 / GN=Arhgef2	0	0	0	1	0	1	2
	351	ARP5	Actin-related protein 5 / GN=Actr5	0	0	0	1	0	1	2
	352	ASAP2	Arf-GAP with SH3 domain, ANK repeat and PH domain-containing protein 2 / GN=Asap2	0	1	0	0	0	1	2
	353	ASCC2	Activating signal cointegrator 1 complex subunit 2 / GN=Ascc2	0	0	1	0	1	0	2
	354	ASH1L	Histone-lysine N-methyltransferase ASH1L / GN=Ash1l	0	1	0	0	1	0	2
	355	ASIC2	Acid-sensing ion channel 2 / GN=Asic2	0	0	1	0	1	0	2
	356	ASSY	Argininosuccinate synthase / GN=Ass1	0	1	1	0	0	0	2
	357	AT5G2	ATP synthase F(0) complex subunit C2, mitochondrial / GN=Atp5mc2	1	0	0	1	0	0	2
	358	ATAD3	ATPase family AAA domain-containing protein 3 / GN=Atad3	0	0	0	1	0	1	2
	359	ATG9A	Autophagy-related protein 9A / GN=Atg9a	0	0	1	0	1	0	2
	360	ATLA2	Atlastin-2 / GN=Atl2	1	1	0	0	0	0	2
	361	ATPA	ATP synthase subunit alpha, mitochondrial / GN=Atp5f1a	1	1	0	0	0	0	2
	362	ATPO	ATP synthase subunit O, mitochondrial / GN=Atp5po	0	1	1	0	0	0	2
	363	BAG6	Large proline-rich protein BAG6 / GN=Bag6	0	0	0	1	1	0	2
	364	BCLF1	Bcl-2-associated transcription factor 1 / GN=Bclaf1	0	1	1	0	0	0	2
	365	BORG4	Cdc42 effector protein 4 / GN=Cdc42ep4	0	0	0	1	0	1	2
	366	BRE1B	E3 ubiquitin-protein ligase BRE1B / GN=Rnf40	0	0	1	0	0	1	2
	367	BROMI	Protein broad-minded / GN=Tbc1d32	0	0	1	0	1	0	2
	368	C170B	Centrosomal protein of 170 kDa protein B / GN=Cep170b	0	0	1	1	0	0	2
	369	CADH2	Cadherin-2 / GN=Cdh2	0	0	0	1	0	1	2
	370	CALX	Calnexin / GN=Canx	0	0	1	0	1	0	2
	371	CAPR1	Caprin-1 / GN=Caprin1	0	0	0	1	0	1	2
	372	CATIN	Splicing factor Cactin / GN=Cactin	0	1	0	1	0	0	2
	373	CD109	CD109 antigen / GN=Cd109	0	0	0	0	1	1	2
	374	CDK17	Cyclin-dependent kinase 17 / GN=Cdk17	0	0	0	1	1	0	2
	375	CDK9	Cyclin-dependent kinase 9 / GN=Cdk9	0	1	0	0	0	1	2
	376	CE164	Centrosomal protein of 164 kDa / GN=Cep164	0	1	0	0	0	1	2
	377	CE170	Centrosomal protein of 170 kDa / GN=Cep170	0	0	0	1	0	1	2
	378	CELF2	CUGBP Elav-like family member 2 / GN=Celf2	0	1	0	0	1	0	2
	379	CEP72	Centrosomal protein of 72 kDa / GN=Cep72	0	0	1	0	1	0	2
	380	CHTOP	Chromatin target of PRMT1 protein / GN=Chtop	0	1	0	1	0	0	2
	381	CLH1	Clathrin heavy chain 1 / GN=Cltc	1	0	0	1	0	0	2
	382	CMC2	COX assembly mitochondrial protein 2 homolog / GN=Cmc2	0	1	0	0	1	0	2
	383	CMYA5	Cardiomyopathy-associated protein 5 / GN=Cmya5	0	0	1	0	1	0	2
	384	CPEB2	Cytoplasmic polyadenylation element-binding protein 2 / GN=Cpeb2	0	0	1	0	1	0	2
	385	CPSF4	Cleavage and polyadenylation specificity factor subunit 4 / GN=Cpsf4	0	0	1	0	1	0	2
	386	CPSF7	Cleavage and polyadenylation specificity factor subunit 7 / GN=Cpsf7	0	0	1	0	1	0	2
	387	CSKP	Peripheral plasma membrane protein CASK / GN=Cask	0	0	0	1	0	1	2
	388	CTC1	CST complex subunit CTC1 / GN=Ctc1	0	1	0	0	1	0	2
	389	DCK	Deoxycytidine kinase / GN=Dck	0	1	0	0	1	0	2
	390	DCLK1	Serine_threonine-protein kinase DCLK1 / GN=Dclk1	1	1	0	0	0	0	2
	391	DESM	Desmin / GN=Des	0	0	0	1	0	1	2
	392	DHX57	Putative ATP-dependent RNA helicase DHX57 / GN=Dhx57	0	1	1	0	0	0	2
	393	DJB11	DnaJ homolog subfamily B member 11 / GN=Dnajb11	0	0	0	1	0	1	2
	394	DNJA1	DnaJ homolog subfamily A member 1 / GN=Dnaja1	0	0	1	0	1	0	2
	395	DNJA2	DnaJ homolog subfamily A member 2 / GN=Dnaja2	0	0	1	1	0	0	2
	396	DNMBP	Dynamin-binding protein / GN=Dnmbp	0	0	0	1	0	1	2
	397	DPOLZ	DNA polymerase zeta catalytic subunit / GN=Rev3l	1	0	0	0	0	1	2
	398	DUS1	Dual specificity protein phosphatase 1 / GN=Dusp1	0	0	0	1	0	1	2
	399	DYH3	Dynein axonemal heavy chain 3 / GN=Dnah3	0	0	0	1	0	1	2
	400	DYL2	Dynein light chain 2, cytoplasmic / GN=Dynll2	0	1	0	1	0	0	2
	401	ECHA	Trifunctional enzyme subunit alpha, mitochondrial / GN=Hadha	1	0	0	0	0	1	2
	402	EFTU	Elongation factor Tu, mitochondrial / GN=Tufm	0	0	1	0	0	1	2
	403	EIF3H	Eukaryotic translation initiation factor 3 subunit H / GN=Eif3h	0	1	0	1	0	0	2
	404	EIF3M	Eukaryotic translation initiation factor 3 subunit M / GN=Eif3m	0	1	1	0	0	0	2
	405	ERH	Enhancer of rudimentary homolog / GN=Erh	0	0	1	0	0	1	2
	406	ERLN2	Erlin-2 / GN=Erlin2	0	1	0	1	0	0	2
	407	F195B	Protein FAM195B /GN=Fam195b	0	1	1	0	0	0	2
	408	FLNA	Filamin-A / GN=Flna	1	1	0	0	0	0	2
	409	FOPNL	LisH domain-containing protein FOPNL / GN=Fopnl	0	0	0	1	1	0	2
	410	FRIH	Ferritin heavy chain / GN=Fth1	0	0	1	0	1	0	2
	411	FRIL1	Ferritin light chain 1 / GN=Ftl1	0	0	1	0	1	0	2
	412	FRIL2	Ferritin light chain 2 / GN=Ftl2	0	0	1	0	1	0	2
	413	FRM4A	FERM domain-containing protein 4A / GN=Frmd4a	0	0	1	0	1	0	2
	414	FUBP2	Far upstream element-binding protein 2 / GN=Khsrp	0	0	0	1	0	1	2
	415	GAR1	H_ACA ribonucleoprotein complex subunit 1 / GN=Gar1	0	0	0	1	0	1	2
	416	GBB1	Guanine nucleotide-binding protein G(I)_G(S)_G(T) subunit beta-1 / GN=Gnb1	0	0	0	1	0	1	2
	417	GCC1	GRIP and coiled-coil domain-containing protein 1 / GN=Gcc1	0	0	0	1	0	1	2
	418	GELS	Gelsolin / GN=Gsn	0	0	0	1	0	1	2
	419	GEMI5	Gem-associated protein 5 / GN=Gemin5	0	0	0	1	0	1	2
	420	GNAS1	Guanine nucleotide-binding protein G(s) subunit alpha isoforms XLas / GN=Gnas	0	0	0	1	0	1	2
	421	GNL3	Guanine nucleotide-binding protein-like 3 / GN=Gnl3	0	0	1	0	1	0	2
	422	GRB10	Growth factor receptor-bound protein 10 / GN=Grb10	0	0	1	0	1	0	2
	423	GSE1	Genetic suppressor element 1 / GN=Gse1	0	0	1	0	1	0	2
	424	H12	Histone H1.2 / GN=H1-2	0	0	0	1	0	1	2
	425	H2AV	Histone H2A.V / GN=H2az2	0	0	1	0	1	0	2
	426	H2AX	Histone H2AX / GN=H2ax	0	0	1	0	1	0	2
	427	H2AZ	Histone H2A.Z / GN=H2az1	0	0	1	0	1	0	2
	428	H2B1B	Histone H2B type 1-B / GN=H2bc3	0	0	1	0	1	0	2
	429	H2B1C	Histone H2B type 1-C_E_G / GN=H2bc8	0	0	1	0	1	0	2
	430	H2B1F	Histone H2B type 1-F_J_L / GN=H2bc15	0	0	1	0	1	0	2
	431	H2B1H	Histone H2B type 1-H / GN=H2bc9	0	0	1	0	1	0	2
	432	H2B1K	Histone H2B type 1-K / GN=H2bc12	0	0	1	0	1	0	2
	433	H2B1M	Histone H2B type 1-M / GN=H2bc14	0	0	1	0	1	0	2
	434	H2B1P	Histone H2B type 1-P / GN=Hist1h2bp	0	0	1	0	1	0	2
	435	H2B2B	Histone H2B type 2-B / GN=Hist2h2bb	0	0	1	0	1	0	2
	436	H31	Histone H3.1 / GN=H3c11	0	0	1	0	1	0	2
	437	H32	Histone H3.2 / GN=H3c15	0	0	1	0	1	0	2
	438	H33	Histone H3.3 / GN=H3-3b	0	0	1	0	1	0	2
	439	H3C	Histone H3.3C / GN=H3-5	0	0	1	0	1	0	2
	440	HBE	Hemoglobin subunit epsilon-Y2 / GN=Hbb-y	0	1	0	0	0	1	2
	441	HELLS	Lymphocyte-specific helicase / GN=Hells	0	0	1	0	1	0	2
	442	HNRPC	Heterogeneous nuclear ribonucleoproteins C1_C2 / GN=Hnrnpc	0	0	0	1	0	1	2
	443	HNRPK	Heterogeneous nuclear ribonucleoprotein K / GN=Hnrnpk	0	0	0	1	0	1	2
	444	HS90A	Heat shock protein HSP 90-alpha / GN=Hsp90aa1	0	1	0	1	0	0	2
	445	HSBP1	Heat shock factor-binding protein 1 / GN=Hsbp1	0	1	1	0	0	0	2
	446	HTR5B	HEAT repeat-containing protein 5B / GN=Heatr5b	0	1	0	0	0	1	2
	447	HTRA1	Serine protease HTRA1 / GN=Htra1	0	0	1	0	1	0	2
	448	HYEP	Epoxide hydrolase 1 / GN=Ephx1	0	0	1	0	1	0	2
	449	IF2B	Eukaryotic translation initiation factor 2 subunit 2 / GN=Eif2s2	1	0	0	0	1	0	2
	450	IF2B1	Insulin-like growth factor 2 mRNA-binding protein 1 / GN=Igf2bp1	0	0	0	1	0	1	2
	451	IF4A3	Eukaryotic initiation factor 4A-III / GN=Eif4a3	0	0	1	0	1	0	2
	452	IF5	Eukaryotic translation initiation factor 5 / GN=Eif5	0	0	1	0	1	0	2
	453	IF5A1	Eukaryotic translation initiation factor 5A-1 / GN=Eif5a	0	0	1	0	1	0	2
	454	IF5A2	Eukaryotic translation initiation factor 5A-2 / GN=Eif5a2	0	0	1	0	1	0	2
	455	IFI2	Interferon-activable protein 202 / GN=Ifi202	1	0	1	0	0	0	2
	456	IPO9	Importin-9 / GN=Ipo9	0	0	1	0	1	0	2
	457	IQGA1	Ras GTPase-activating-like protein IQGAP1 / GN=Iqgap1	0	0	1	0	1	0	2
	458	ITIH1	Inter-alpha-trypsin inhibitor heavy chain H1 / GN=Itih1	0	0	0	1	0	1	2
	459	ITIH3	Inter-alpha-trypsin inhibitor heavy chain H3 / GN=Itih3	1	1	0	0	0	0	2
	460	ITIH4	Inter alpha-trypsin inhibitor, heavy chain 4 / GN=Itih4	0	0	0	1	1	0	2
	461	ITPR3	Inositol 1,4,5-trisphosphate receptor type 3 / GN=Itpr3	0	1	0	0	0	1	2
	462	K1967	DBIRD complex subunit KIAA1967 homolog	0	0	1	0	1	0	2
	463	K1C19	Keratin, type I cytoskeletal 19 / GN=Krt19	0	1	0	0	1	0	2
	464	K1C24	Keratin, type I cytoskeletal 24 / GN=Krt24	0	0	0	1	0	1	2
	465	K2C4	Keratin, type II cytoskeletal 4 / GN=Krt4	0	0	0	0	1	1	2
	466	K2C6B	Keratin, type II cytoskeletal 6B / GN=Krt6b	0	0	1	0	1	0	2
	467	K2C8	Keratin, type II cytoskeletal 8 / GN=Krt8	1	1	0	0	0	0	2
	468	KAP0	cAMP-dependent protein kinase type I-alpha regulatory subunit / GN=Prkar1a	0	0	1	0	1	0	2
	469	KAPCA	cAMP-dependent protein kinase catalytic subunit alpha / GN=Prkaca	1	0	1	0	0	0	2
	470	KAT6B	Histone acetyltransferase KAT6B / GN=Kat6b	0	0	0	1	0	1	2
	471	KC1A	Casein kinase I isoform alpha / GN=Csnk1a1	0	1	1	0	0	0	2
	472	KC1D	Casein kinase I isoform delta / GN=Csnk1d	0	1	1	0	0	0	2
	473	KC1E	Casein kinase I isoform epsilon / GN=Csnk1e	0	1	1	0	0	0	2
	474	KCC2B	Calcium_calmodulin-dependent protein kinase type II subunit beta / GN=Camk2b	0	1	0	0	0	1	2
	475	KI20B	Kinesin-like protein KIF20B / GN=Kif20b	0	0	0	1	0	1	2
	476	KIBRA	Protein KIBRA / GN=Wwc1	0	0	0	1	0	1	2
	477	KLD7A	Kelch domain-containing protein 7A / GN=Klhdc7a	0	0	0	1	0	1	2
	478	KLH12	Kelch-like protein 12 / GN=Klhl12	0	0	1	0	1	0	2
	479	KRT85	Keratin, type II cuticular Hb5 / GN=Krt85	0	0	0	1	0	1	2
	480	LAD1	Ladinin-1 / GN=Lad1	0	0	0	1	0	1	2
	481	LRC59	Leucine-rich repeat-containing protein 59 / GN=Lrrc59	0	0	0	1	1	0	2
	482	LRCH3	DISP complex protein LRCH3 / GN=Lrch3	0	0	0	1	0	1	2
	483	LRGUK	Leucine-rich repeat and guanylate kinase domain-containing protein / GN=Lrguk	0	0	0	1	0	1	2
	484	LRIF1	Ligand-dependent nuclear receptor-interacting factor 1 / GN=Lrif1	1	0	0	0	0	1	2
	485	LRP5	Low-density lipoprotein receptor-related protein 5 / GN=Lrp5	0	0	0	1	0	1	2
	486	LYAR	Cell growth-regulating nucleolar protein / GN=Lyar	1	0	0	0	1	0	2
	487	LYRIC	Protein LYRIC / GN=Mtdh	0	0	1	0	1	0	2
	488	MAEA	E3 ubiquitin-protein transferase MAEA / GN=Maea	1	0	0	1	0	0	2
	489	MAFK	Transcription factor MafK / GN=Mafk	0	0	1	0	1	0	2
	490	MBB1A	Myb-binding protein 1A / GN=Mybbp1a	1	0	0	0	1	0	2
	491	MGST3	Glutathione S-transferase 3, mitochondrial / GN=Mgst3	0	0	1	0	1	0	2
	492	MTMR4	Myotubularin-related protein 4 / GN=Mtmr4	0	0	0	0	1	1	2
	493	MXRA8	Matrix remodeling-associated protein 8 / GN=Mxra8	0	0	0	1	0	1	2
	494	MYCBP	c-Myc-binding protein / GN=Mycbp	0	1	1	0	0	0	2
	495	MYH10	Myosin-10 / GN=Myh10	0	0	1	0	1	0	2
	496	MYO10	Unconventional myosin-X / GN=Myo10	0	0	0	1	0	1	2
	497	MYO15	Unconventional myosin-XV / GN=Myo15a	0	1	0	1	0	0	2
	498	MYO7A	Unconventional myosin-VIIa / GN=Myo7a	0	0	1	1	0	0	2
	499	MYOME	Myomegalin / GN=Pde4dip	0	0	1	0	0	1	2
	500	NCAM2	Neural cell adhesion molecule 2 / GN=Ncam2	0	0	0	1	0	1	2
	501	NCOA6	Nuclear receptor coactivator 6 / GN=Ncoa6	0	1	1	0	0	0	2
	502	NCOR1	Nuclear receptor corepressor 1 / GN=Ncor1	0	0	0	1	0	1	2
	503	NDEL1	Nuclear distribution protein nudE-like 1 / GN=Ndel1	0	0	1	0	1	0	2
	504	NDUA4	Cytochrome c oxidase subunit NDUFA4 / GN=Ndufa4	0	1	1	0	0	0	2
	505	NFIA	Nuclear factor 1 A-type / GN=Nfia	0	1	0	0	0	1	2
	506	NFX1	Transcriptional repressor NF-X1 / GN=Nfx1	0	1	0	0	1	0	2
	507	NLRX1	NLR family member X1 / GN=Nlrx1	1	1	0	0	0	0	2
	508	NONO	Non-POU domain-containing octamer-binding protein / GN=Nono	0	0	1	0	1	0	2
	509	NPHP3	Nephrocystin-3 / GN=Nphp3	0	1	0	1	0	0	2
	510	NU214	Nuclear pore complex protein Nup214 / GN=Nup214	0	1	1	0	0	0	2
	511	P5CR1	Pyrroline-5-carboxylate reductase 1, mitochondrial / GN=Pycr1	0	0	0	0	1	1	2
	512	P5CR2	Pyrroline-5-carboxylate reductase 2 / GN=Pycr2	0	1	0	0	0	1	2
	513	PAI1	Plasminogen activator inhibitor 1 / GN=Serpine1	0	0	1	0	1	0	2
	514	PAN3	PAN2-PAN3 deadenylation complex subunit Pan3 / GN=Pan3	0	1	1	0	0	0	2
	515	PARD3	Partitioning defective 3 homolog / GN=Pard3	0	0	0	1	0	1	2
	516	PCBP2	Poly(rC)-binding protein 2 / GN=Pcbp2	0	0	0	1	0	1	2
	517	PCLO	Protein piccolo / GN=Pclo	0	1	0	0	1	0	2
	518	PDK3	[Pyruvate dehydrogenase (acetyl-transferring)] kinase isozyme 3, mitochondrial / GN=Pdk3	0	0	1	0	1	0	2
	519	PERQ2	GRB10-interacting GYF protein 2 / GN=Gigyf2	0	0	1	0	0	1	2
	520	PLCA	1-acyl-sn-glycerol-3-phosphate acyltransferase alpha / GN=Agpat1	0	1	0	0	1	0	2
	521	PLVAP	Plasmalemma vesicle-associated protein / GN=Plvap	1	1	0	0	0	0	2
	522	PPR3B	Protein phosphatase 1 regulatory subunit 3B / GN=Ppp1r3b	1	0	0	0	0	1	2
	523	PR40A	Pre-mRNA-processing factor 40 homolog A / GN=Prpf40a	0	1	0	0	1	0	2
	524	PRC2A	Protein PRRC2A / GN=Prrc2a	0	0	1	0	1	0	2
	525	PRD10	PR domain zinc finger protein 10 / GN=Prdm10	0	0	1	0	1	0	2
	526	PRDX4	Peroxiredoxin-4 / GN=Prdx4	0	0	1	0	1	0	2
	527	PRP19	Pre-mRNA-processing factor 19 / GN=Prpf19	0	0	1	0	1	0	2
	528	PRUN2	Protein prune homolog 2 / GN=Prune2	0	0	0	1	0	1	2
	529	PSPC1	Paraspeckle component 1 / GN=Pspc1	0	0	1	0	1	0	2
	530	PTK7	Inactive tyrosine-protein kinase 7 / GN=Ptk7	0	1	0	0	1	0	2
	531	PTN14	Tyrosine-protein phosphatase non-receptor type 14 / GN=Ptpn14	0	0	1	0	1	0	2
	532	PTPM1	Phosphatidylglycerophosphatase and protein-tyrosine phosphatase 1 / GN=Ptpmt1	0	0	1	0	1	0	2
	533	PUF60	Poly(U)-binding-splicing factor PUF60 / GN=Puf60	1	0	0	0	0	1	2
	534	PUM1	Pumilio homolog 1 / GN=Pum1	0	0	0	0	1	1	2
	535	PURB	Transcriptional activator protein Pur-beta / GN=Purb	1	1	0	0	0	0	2
	536	PYRG1	CTP synthase 1 / GN=Ctps1	0	0	1	0	1	0	2
	537	RAB18	Ras-related protein Rab-18 / GN=Rab18	0	0	1	0	1	0	2
	538	RAB5A	Ras-related protein Rab-5A / GN=Rab5a	0	0	1	0	1	0	2
	539	RAB5B	Ras-related protein Rab-5B / GN=Rab5b	0	0	1	0	1	0	2
	540	RAB5C	Ras-related protein Rab-5C / GN=Rab5c	0	0	1	0	1	0	2
	541	RALY	RNA-binding protein Raly / GN=Raly	0	0	0	1	0	1	2
	542	RAP1A	Ras-related protein Rap-1A / GN=Rap1a	0	0	1	0	1	0	2
	543	RAP1B	Ras-related protein Rap-1b / GN=Rap1b	0	0	1	0	1	0	2
	544	RBL2	Retinoblastoma-like protein 2 / GN=Rbl2	1	0	0	0	0	1	2
	545	RBM10	RNA-binding protein 10 / GN=Rbm10	0	0	1	0	1	0	2
	546	RBM39	RNA-binding protein 39 / GN=Rbm39	0	0	0	1	0	1	2
	547	RBPS2	RNA-binding protein with multiple splicing 2 / GN=Rbpms2	0	0	1	0	1	0	2
	548	RCOR2	REST corepressor 2 / GN=Rcor2	0	0	1	0	1	0	2
	549	RENBP	N-acylglucosamine 2-epimerase / GN=Renbp	1	0	0	1	0	0	2
	550	RFC1	Replication factor C subunit 1 / GN=Rfc1	0	1	0	0	1	0	2
	551	RFOX1	RNA binding protein fox-1 homolog 1 / GN=Rbfox1	0	0	1	0	1	0	2
	552	RGPA2	Ral GTPase-activating protein subunit alpha-2 / GN=Ralgapa2	0	1	0	1	0	0	2
	553	RICTR	Rapamycin-insensitive companion of mTOR / GN=Rictor	0	1	1	0	0	0	2
	554	RL13A	Large ribosomal subunit protein uL13 / GN=Rpl13a	0	0	1	0	1	0	2
	555	RL17	Large ribosomal subunit protein uL22 / GN=Rpl17	0	1	0	1	0	0	2
	556	RL18	Large ribosomal subunit protein eL18 / GN=Rpl18	0	0	1	0	1	0	2
	557	RL23A	Large ribosomal subunit protein uL23 / GN=Rpl23a	0	0	0	1	0	1	2
	558	RL27	Large ribosomal subunit protein eL27 / GN=Rpl27	0	0	1	0	1	0	2
	559	RL29	Large ribosomal subunit protein eL29 / GN=Rpl29	1	0	0	0	1	0	2
	560	RN181	E3 ubiquitin-protein ligase RNF181 / GN=Rnf181	0	1	0	0	1	0	2
	561	ROA3	Heterogeneous nuclear ribonucleoprotein A3 / GN=Hnrnpa3	0	0	1	0	1	0	2
	562	RP1	Oxygen-regulated protein 1 / GN=Rp1	0	0	0	1	0	1	2
	563	RPB1	DNA-directed RNA polymerase II subunit RPB1 / GN=Polr2a	0	0	0	0	1	1	2
	564	RPGF3	Rap guanine nucleotide exchange factor 3 / GN=Rapgef3	0	0	1	1	0	0	2
	565	RPN2	Dolichyl-diphosphooligosaccharide--protein glycosyltransferase subunit 2 / GN=Rpn2	1	0	1	0	0	0	2
	566	RS10	Small ribosomal subunit protein eS10 / GN=Rps10	0	0	0	1	0	1	2
	567	RS12	Small ribosomal subunit protein eS12 / GN=Rps12	1	1	0	0	0	0	2
	568	RS27L	Small ribosomal subunit protein eS27-like / GN=Rps27l	0	0	1	0	1	0	2
	569	RS4X	Small ribosomal subunit protein eS4 / GN=Rps4x	0	0	1	0	1	0	2
	570	RS8	Small ribosomal subunit protein eS8 / GN=Rps8	0	0	0	1	0	1	2
	571	RU1C	U1 small nuclear ribonucleoprotein C / GN=Snrpc	0	1	1	0	0	0	2
	572	RU2A	U2 small nuclear ribonucleoprotein A' / GN=Snrpa1	0	0	1	0	1	0	2
	573	SAFB2	Scaffold attachment factor B2 / GN=Safb2	0	1	1	0	0	0	2
	574	SBP2L	Selenocysteine insertion sequence-binding protein 2-like / GN=Secisbp2l	0	1	1	0	0	0	2
	575	SCAF8	SR-related and CTD-associated factor 8 / GN=Scaf8	1	0	0	0	1	0	2
	576	SDOS	Protein syndesmos / GN=Nudt16l1	0	0	1	0	1	0	2
	577	SERA	D-3-phosphoglycerate dehydrogenase / GN=Phgdh	0	0	1	0	1	0	2
	578	SETX	Probable helicase senataxin / GN=Setx	0	0	0	1	0	1	2
	579	SFXN3	Sideroflexin-3 / GN=Sfxn3	0	1	0	1	0	0	2
	580	SIN1	Target of rapamycin complex 2 subunit MAPKAP1 / GN=Mapkap1	0	1	0	0	1	0	2
	581	SKT	Sickle tail protein / GN=Skt	0	0	1	1	0	0	2
	582	SMC3	Structural maintenance of chromosomes protein 3 / GN=Smc3	0	0	1	1	0	0	2
	583	SMC4	Structural maintenance of chromosomes protein 4 / GN=Smc4	0	0	0	1	0	1	2
	584	SMCA2	Probable global transcription activator SNF2L2 / GN=Smarca2	0	0	1	1	0	0	2
	585	SMD2	Small nuclear ribonucleoprotein Sm D2 / GN=Snrpd2	0	0	1	0	1	0	2
	586	SMRD3	SWI_SNF-related matrix-associated actin-dependent regulator of chromatin subfamily D member 3 / GN=Smarcd3	0	1	1	0	0	0	2
	587	SOGA1	Protein SOGA1 / GN=Soga1	0	0	1	0	1	0	2
	588	SPAS2	Spermatogenesis-associated serine-rich protein 2 / GN=Spats2	0	0	1	0	1	0	2
	589	SPB12	Serpin B12 / GN=Serpinb12	0	0	1	0	1	0	2
	590	SPEG	Striated muscle-specific serine_threonine-protein kinase / GN=Speg	0	0	0	1	0	1	2
	591	SRS10	Serine_arginine-rich splicing factor 10 / GN=Srsf10	0	1	1	0	0	0	2
	592	SRSF1	Serine_arginine-rich splicing factor 1 / GN=Srsf1	0	0	0	1	0	1	2
	593	SRSF9	Serine_arginine-rich splicing factor 9 / GN=Srsf9	0	0	0	1	0	1	2
	594	SSFA2	Sperm-specific antigen 2 homolog / GN=Ssfa2	0	0	1	0	1	0	2
	595	SSH2	Protein phosphatase Slingshot homolog 2 / GN=Ssh2	0	0	0	1	0	1	2
	596	STON1	Stonin-1 / GN=Ston1	0	1	1	0	0	0	2
	597	SUN2	SUN domain-containing protein 2 / GN=Sun2	1	1	0	0	0	0	2
	598	SYNE2	Nesprin-2 / GN=Syne2	0	0	0	1	0	1	2
	599	SYRC	Arginine--tRNA ligase, cytoplasmic / GN=Rars1	0	0	0	1	0	1	2
	600	TAXB1	Tax1-binding protein 1 homolog / GN=Tax1bp1	0	0	0	1	1	0	2
	601	TBA1C	Tubulin alpha-1C chain / GN=Tuba1c	0	0	1	0	1	0	2
	602	TBB2A	Tubulin beta-2A chain / GN=Tubb2a	0	0	0	1	0	1	2
	603	TBC31	TBC1 domain family member 31 / GN=Tbc1d31	0	1	0	1	0	0	2
	604	TCPB	T-complex protein 1 subunit beta / GN=Cct2	0	0	1	0	1	0	2
	605	TCPH	T-complex protein 1 subunit eta / GN=Cct7	0	0	1	0	1	0	2
	606	TCPQ	T-complex protein 1 subunit theta / GN=Cct8	1	0	0	0	0	1	2
	607	THOC4	THO complex subunit 4 / GN=Alyref	1	0	0	1	0	0	2
	608	THRB	Prothrombin / GN=F2	0	0	1	0	0	1	2
	609	TISD	mRNA decay activator protein ZFP36L2 / GN=Zfp36l2	0	0	1	0	1	0	2
	610	TLR9	Toll-like receptor 9 / GN=Tlr9	1	0	0	0	0	1	2
	611	TMM33	Transmembrane protein 33 / GN=Tmem33	0	0	1	0	1	0	2
	612	TOP1	DNA topoisomerase 1 / GN=Top1	1	0	0	0	1	0	2
	613	TRIM7	E3 ubiquitin-protein ligase TRIM7 / GN=Trim7	0	0	0	0	1	1	2
	614	TRNK1	TPR and ankyrin repeat-containing protein 1 / GN=Trank1	0	0	0	1	0	1	2
	615	TS1R3	Taste receptor type 1 member 3 / GN=Tas1r3	0	0	1	0	1	0	2
	616	UBF1	Nucleolar transcription factor 1 / GN=Ubtf	0	0	1	0	1	0	2
	617	UBP24	Ubiquitin carboxyl-terminal hydrolase 24 / GN=Usp24	0	0	1	0	1	0	2
	618	UBR4	E3 ubiquitin-protein ligase UBR4 / GN=Ubr4	0	0	1	0	1	0	2
	619	USH2A	Usherin / GN=Ush2A	1	1	0	0	0	0	2
	620	VAPA	Vesicle-associated membrane protein-associated protein A / GN=Vapa	0	0	1	0	1	0	2
	621	VRK2	Serine_threonine-protein kinase VRK2 / GN=Vrk2	0	0	1	0	1	0	2
	622	WDR13	WD repeat-containing protein 13 / GN=Wdr13	0	0	1	0	0	1	2
	623	WDR67	WD repeat-containing protein 67 / GN=Wdr67	0	0	1	0	1	0	2
	624	ZFR	Zinc finger RNA-binding protein / GN=Zfr	0	1	0	0	1	0	2
	625	ZN609	Zinc finger protein 609 / GN=Znf609	1	1	0	0	0	0	2
