## Supplementary Table S4 for "SorCS2 controls Wnt signaling homeostasis during neurodevelopment by regulating Ror2 activity and trafficking"

### Sheet: Selected MSMS candidates
	Selected novel candidates detected across MS/MS data sets. Symbol “x” labels positive detection, “-“ indicates no detection.
	Selected MS/MS candidates Detected in IP Ror2 data sets (x)			Exp. 1	Exp. 2	Exp. 3		Exp. 5
	Protein accession	Protein name	Total replicates	IP Ror2_vehicle specific	IP Ror2_vehicle specific	IP Ror2_vehicle specific	IP Ror2_Wnt5a specific	IP Ror2_vehicle specific	IP Ror2_Wnt5a specific	Reported functional relevance
	SORCS2	VPS10 domain-containing receptor SorCS2	6	x	x	Enriched 38x	Enriched 34x	x	x	Proneurotrophin receptor, enriched in the VM floorplate
	PCNT	Pericentrin	5	-	x	x	x	x	x	Centrosome function and cell cycle regulation
	CK5P2	CDK5 regulatory subunit-associated protein 2	3	-	x	-	-	x	x
	Cep55	Centrosomal protein of 55 kDa	5	-	x	x	x	x	x
	CDK1	Cyclin-dependent kinase 1	3	-	-	x	-	x	x	Cell cycle regulation
	CDK9	Cyclin-dependent kinase 9	2	-	x	-	-	-	x
	SKT	Sickle tail protein	2	-	-	x	-	x	-	Centrosome, development of intervertebral disks
	AZI1	Centrosomal protein of 131 kDa	4	-	-	x	x	x	x	Ciliogenesis, ciliopathy
	ICK	Serine/threonine-protein kinase ICK	1	-	x	-	-	-	-
	RGAP1	Rac GTPase-activating protein 1	6	x	x	x	x	x	x	Small GTPase activating proteins
	ARHG2	Rho guanine nucleotide exchange factor 2	2	-	-	-	-	x	x
	NFKB2	Nuclear factor NF-kappa-B p100 subunit	6	x	x	x	x	x	x	Likely crosstalk with Wnt signaling
	BMPR2	Bone morphogenetic protein receptor type 2	1	-	-	x	-	-	-
	WNK1	Serine/threonine-protein kinase WNK1	1	-	x	-	-	-	-
	LRP5	Low-density lipoprotein receptor-related protein 5	2	-	-	-		x	x
	TLR9	Toll-like receptor 9	2	x	-	-	-	-	x
	AP2A1	AP-2 complex subunit alpha-1	6	x	x	x	x	x	x	Endocytosis
	CAV1,2	Caveolin 1,2	5.3	-	x,x	x,-	x,x	x,-	x,x
	DYN2	Dynamin 2	3	x	x	-	-	-	x
	RFIP5	Rab11 family-interacting protein 5	5	-	x	x	x	x	x
	RAB18	Ras-related protein Rab-18	2	-	-	x	x	-	-
	RAB5A/B/C	Ras-related protein Rab 5A/B/C	2,2,2	-	-	x,x,x	x,x,x	-	-
	ULK1,2	Serine/threonine-protein kinase ULK1,2	5	-	x,x	x,x	x,x	x,x	x,x	Autophagy
	ATG13	Autophagy-related protein 13	6	x	x	x	x	x	x
	ATGA1	Autophagy-related protein 101	5	-	x	x	x	x	x
	ATG9A	Autophagy-related protein 9A	2	-	-	x	x	-	-

### Sheet: Known Ror2 binding partners
Overview of the known Ror2 bindings partners detected or not across the MS/MS data sets. Symbol “x” indicates positive hit, “-“ indicates negative hit.
Reported Ror2 binding partners and effectors		Detected in IP Ror2 specific data sets (x)	Exp. 1	Exp. 2	Exp. 3		Exp. 5
Protein accession	Protein name	Total replicates	IP Ror2_vehicle specific	IP Ror2_vehicle specific	IP Ror2_vehicle specific	IP Ror2_Wnt5a specific	IP Ror2_vehicle specific	IP Ror2_Wnt5a specific	Reported relevance to Ror2
ROR2	Tyrosine-protein kinase transmembrane receptor ROR2	6	x	x	x	x	x	x	Ror2 co-receptors at the plasma membrane
ROR1	Tyrosine-protein kinase transmembrane receptor ROR1	4	-	x	x	-	x	x
PTK7	Inactive tyrosine-protein kinase 7	2	-	x	-	x	-	-
FZD	Frizzled receptors	0	-	-	-	-	-	-
VANGL2	Vang-like protein 2	0	-	-	-	-	-	-
WNT	WNT proteins	0	-	-	-	-	-	-	Ror2 ligands
KCC2	Calcium/calmodulin-dependent protein kinase type II	6	x	x	x	x	x	x	Ror2-related protein kinases and downstream effectors
1433	14-3-3 protein isoforms	5	-	x	x	x	x	x
NEDD4	E3 ubiquitin-protein ligase NEDD4	5	x	x	x	x	x	-
KPCi	Protein kinase C iota type	3	-	x	x	x	-	-
KC1	Casein kinase I isoforms	2	-	x	x	-	-	-
FLNA	Filamin A	2	x	x	-	-	-	-
BLK	Tyrosine-protein kinase Blk	1	-	x	-	-	-	-
DVL	Dishevelled isoforms	0	-	-	-	-	-	-
SRC	Proto-oncogene tyrosine-protein kinase Src	0	-	-	-	-	-	-
GSK3	Glycogen synthase kinase 3 isoforms	0	-	-	-	-	-	-
JNK	c-Jun N-terminal kinase isoforms	0	-	-	-	-	-	-
ERK	Mitogen-activated protein kinase isoforms	0	-	-	-	-	-	-
ROCK	Rho-associated protein kinase isoforms	0	-	-	-	-	-	-
AKT	RAC-beta serine/threonine-protein kinase isoforms	0	-	-	-	-	-	-	Ror2-related protein kinases and downstream effectors
