## Supplementary Table S7 for "SorCS2 controls Wnt signaling homeostasis during neurodevelopment by regulating Ror2 activity and trafficking"

### Sheet: Sheet1
	Primary Antibody	Biological Source	Company & Catalog Number	Dilution IB	Dilution IF	IP	Manuscript Figure Reference
	Active β-catenin (dephosphorylated on Ser45)	rabbit	Cell Signaling, #cs-19807	1:1000			Fig. 8h, j; Fig. 10f; Suppl. Fig. S18
	APG5L/ATG5	rabbit	Abcam, #ab108327		1:100		Fig. 3m, Suppl. Fig. S9
	ATG16L1	rabbit	Abcam, #ab187671		1:100		Fig. 3m, Suppl. Fig. S9
	ATG4B	rabbit	Abcam, #ab154843		1:100		Fig. 3m, Suppl. Fig. S9
	ATG9A	rabbit	Abcam, #ab108338		1:100		Fig. 3m, Suppl. Fig. S9
	Beclin1	rabbit	Abcam, #ab207612		1:100		Fig. 3m, Suppl. Fig. S9
	Calnexin	rabbit	Abcam, #ab22595		1:200		Fig. 3l, n
	c-myc	mouse	Santa Cruz, #sc-40	1:1000			Suppl. Fig. S4b
	Dvl2	rabbit	Cell Signaling, #cs-3224	1:1000			Fig. 10f
	Dvl3	mouse	Santa Cruz, #sc-8027	1:500			Fig. 1i-j; Fig. 8j, Suppl. Fig. S1b, S18
	Dvl3	rabbit	Cell Signaling, #cs-3218	1:1000			Fig. 8d; Fig. 10f; Suppl. Fig. S17
	EEA1	mouse	BD Biosciences, #610456		1:100 (cell cultures)		Fig. 3l; Suppl. Fig. S7
	EEA1	mouse	Cell Signaling, #48453		1:100 (mouse tissue)		Fig. 9
	FlagM2	mouse	Sigma Aldrich, # F1804	1:1000	1:1000	1 µg	Fig. 2-3; Suppl. Fig. S3-S9
	GAPDH	rabbit	Cell Signaling, #cs-2118	1:1000-5000			Fig. 3a; Fig. 10f; Suppl. Fig. S3-4; S17b
	GFP	goat	Abcam, #ab-6662	1:5000		1 µg	Suppl. Fig. S3c
	Glast	rabbit	Nittobo, #MSFR102120		1:100		Fig. 9a-b
	Glast-Alexa488	mouse	Nittobo, #MSFR102120		1:200		Fig. 7d; Suppl. Fig. S16c
	GM130	mouse	BD Biosciences, #610822		1:100		Fig. 3l; Suppl. Fig. S8
	Golgin97	rabbit	Cell signaling, #cs-13192S		1:100		Fig. 3l; Suppl. Fig. S8
	HA	rabbit	Sigma Aldrich, #H6908	1:1000			Suppl. Fig. S4c
	hSorCS2	rabbit	DAKO (custom-made), #F7100	1:2000	1:2000		Fig. 2-3; Suppl. Fig. S3-S8
	LAMP2	rat	DSHB, #ABL-93		1:100		Fig. 3l; Suppl. Fig. S7
	LC3B	rabbit	Abcam, #ab192890		1:100		Fig. 3m, Suppl. Fig. S9
	Lrp4	goat	Abcam. #ab-122923	1:1000			Suppl. Fig. S1b
	Lrrk2	mouse	Covance, #Sig-39840	1:1000			Suppl. Fig. S1a
	Mannosidase 2	rabbit	Abcam, #ab224611		1:100		Fig. 3l; Suppl. Fig. S8
	mSorCS2	sheep	R&D Systems, #AF4237	1:1000			Fig. 1g-j; Fig. 7e; Fig. 8j; fig. 9a-b; Fig. 10f; Suppl. Fig. S1b, d; S17a; S18a
	normal IgG mouse	mouse	Santa Cruz, #sc-2025	sc-2025		1 µg	Fig. 2b
	Normal rabbit IgG	rabbit	Santa Cruz, #sc-2027			1 µg	Fig. 1a, g-I; Fig. 7e; Suppl. Fig. S1b
	Nurr1	goat	R&D systems, #AF-2156		1:80		Fig. 7f
	Pan-CAMKII	mouse	BD Biosciences, #611292	1:2000			Fig. 1h; Suppl. Fig. S1b
	pLrp6 (Ser1490)	rabbit	Cell Signaling, #cs-2568S	1:500			Fig. 8j; Fig. 10f; Suppl. Fig. S17f; S18a
	Ptk7	mouse	Novus Biologicals, #H00005754-M06	1:500			Fig. 3l; Suppl. Fig. S7
	Rab11a	rabbit	Cell Signaling, #cs-5589T		1:100		Fig. 3l; Suppl. Fig. S7
	Rab5a	rabbit	Cell Signaling, #2143T		1:100		Fig. 3l; Suppl. Fig. S7
	Rab7	rabbit	Abcam, #ab77993		1:200		Fig. 3l; Suppl. Fig. S7
	Rab9a	rabbit	Cell Signaling, #cs- 5118		1:200		Fig. 3l; Suppl. Fig. S7
	Ror2 ("R&D")	goat	RD Systems, #AF2064SP	1:500			Fig. 8b; Fig. 10f
	Ror2 (“HH”)	rabbit	Home-made, gift from Henry Ho	1:1000		1 µg	Fig. 1h
	Ror2 (“Sigma”)	rabbit	Sigma Aldrich, #HPA021868	1:1000/2000		1 µg; 5-10µg MS/MS	Fig. 1a-b, g, I, j; Fig. 7e; Fig. 8b, j; Fig. 10f; Suppl. Fig. S1a-b; S18a
	SorCS1	goat	R&D Systems, #RD35	1:500			Suppl. Fig. S3d-e
	Sox2	mouse	R&D Systems, #MAB2018		1:300		Fig. 7f
	TGN46	rabbit	Abcam, #ab16059		1:200		Fig. 3l; Suppl. Fig. S8
	Total Lrp6	rabbit	Cell Signaling, #cs-3395	1:1000			Suppl. Fig. S17d
	Total β-catenin	rabbit	Cell Signaling, #cs-8480	1:1000			Fig. 8f
	Tyrosine Hydroxylase	rabbit	PelFreeze, #P40101-0		1:500		Fig. 7f; Fig. 9c
	Tyrosine Hydroxylase	sheep	Novus Biologicals, #NB300-110	1:500			Suppl. Fig. S1a
	V5	mouse	Invitrogene, #R960-25	1:2000		1 µg	Suppl. Fig. S4a, d-e
	Vti1a	mouse	BD Biosciences, #611220		1:150		Fig. 3l; Suppl. Fig. S8
	β-actin	mouse	Sigma Aldrich, #A5441	1:5000			Fig. 1j; Fig. 2b, I; Fig. 7i; Fig. 8j; Suppl. Fig. S1b, d; S4a-c; S18a
